# Differential development of antibiotic resistance and virulence between *Acinetobacter* species

**DOI:** 10.1101/2023.12.01.569554

**Authors:** Elizabeth M. Darby, Robert A. Moran, Emma Holden, Theresa Morris, Freya Harrison, Barbara Clough, Ross S. McInnes, Ludwig Schneider, Eva M. Frickel, Mark A. Webber, Jessica M. A. Blair

## Abstract

The two species that account for most cases of *Acinetobacter*-associated bacteraemia in the UK are *Acinetobacter lwoffii*, often a commensal but also an emerging pathogen, and *A. baumannii*, a well-known antibiotic-resistant species. While these species both cause similar types of human infection and occupy the same niche, *A. lwoffii* (unlike *A. baumannii*) has thus far remained susceptible to antibiotics. Comparatively little is known about the biology of *A. lwoffii* and this is the largest study on it conducted to date, providing valuable insights into its behaviour and potential threat to human health.

This study aimed to explain the antibiotic susceptibility, virulence, and fundamental biological differences between these two species. The relative susceptibility of *A. lwoffii*, was explained as it encoded fewer antibiotic resistance and efflux pump genes than *A. baumannii* (9 and 30 respectively). While both species had markers of horizontal gene transfer, *A. lwoffii* encoded more DNA defence systems and harboured a far more restricted range of plasmids. Furthermore, *A. lwoffii* displayed a reduced ability to select for antibiotic resistance mutations, form biofilm and infect both *in vivo* and *in vitro* models of infection.

This study suggests that the emerging pathogen *A. lwoffii* has remained susceptible to antibiotics because mechanisms exist to make it highly selective about the DNA it acquires, and we hypothesise that the fact that it only harbours a single RND system restricts the ability to select for resistance mutations. This provides valuable insights into how development of resistance can be constrained in Gram negative bacteria.

**Importance:** *Acinetobacter lwoffii* is often a harmless commensal but is also an emerging pathogen and is the most common cause of *Acinetobacter*-derived blood stream infections in England and Wales. In contrast to the well-studied, and often highly drug resistant *A. baumannii*, *A. lwoffii* has remained susceptible to antibiotics. This study explains why this organism has not evolved resistance to antibiotics. These new insights are important to understand why and how some species develop antibiotic resistance, while others do not and could inform future novel treatment strategies.
