## Supplementary material for "Differential development of antibiotic resistance and virulence between *Acinetobacter* species": S5_S7-10_S13_S20

### Sheet: S5_rep_genes_ABRicate_v_NCBI
	ABRicate rep search	NCBI plasmid number
GCA_019343495.1_ASM1934349v1_genomic_AciRep.tab	3	5
GCA_009730095.1_ASM973009v1_genomic_AciRep.tab	3	4
GCA_015602705.1_ASM1560270v1_genomic_AciRep.tab	0	0
GCA_019048305.1_ASM1904830v1_genomic_AciRep.tab	2	5
GCA_019048525.1_ASM1904852v1_genomic_AciRep.tab	5	8
GCA_019787625.1_ASM1978762v1_genomic_AciRep.tab	8	17
GCA_019787645.1_ASM1978764v1_genomic_AciRep.tab	3	5
GCA_002119785.3_ASM211978v3_genomic_AciRep.tab	4	10
GCA_004151415.2_ASM415141v2_genomic_AciRep.tab	6	10

### Sheet: S7_rep_genes
rep type	% A. baumannii	% A. lwoffii
R1-T1	2	0
R1-T2	2	0
R1-T3	1	0
R1-T4	0	0
R1-T5	0	0
R1-T6	1	0
R2-T1	38	0
R3-T1	6	18
R3-T10	1	11
R3-T11	1	0
R3-T12	1	3
R3-T13	3	8
R3-T14	2	18
R3-T15	4	5
R3-T16	1	0
R3-T17	0	0
R3-T18	0	13
R3-T19	0	3
R3-T2	10	3
R3-T20	0	26
R3-T21	0	0
R3-T22	0	0
R3-T23	1	13
R3-T24	0	3
R3-T25	0	37
R3-T26	2	8
R3-T27	1	0
R3-T28	0	0
R3-T29	0	5
R3-T3	14	0
R3-T30	0	0
R3-T31	1	3
R3-T32	0	0
R3-T33	1	13
R3-T34	0	3
R3-T35	0	3
R3-T36	0	0
R3-T37	0	8
R3-T38	0	0
R3-T39	0	0
R3-T4	8	0
R3-T40	0	5
R3-T41	0	0
R3-T42	0	0
R3-T43	1	0
R3-T44	0	0
R3-T45	0	55
R3-T46	0	0
R3-T47	0	0
R3-T48	0	0
R3-T49	0	0
R3-T5	2	0
R3-T50	0	0
R3-T52	0	3
R3-T53	0	0
R3-T54	0	0
R3-T55	0	0
R3-T56	0	0
R3-T57	0	0
R3-T58	0	0
R3-T59	0	0
R3-T6	3	0
R3-T60	32	0
R3-T61	0	32
R3-T62	0	24
R3-T63	0	3
R3-T64	0	0
R3-T65	0	8
R3-T66	0	5
R3-T67	0	0
R3-T68	0	5
R3-T69	0	0
R3-T7	2	0
R3-T8	1	0
R3-T9	12	0
RP-T1	37	0
RP-T2	2	0
RP-T3	0	0
RP-T4	1	0
RP-T5	0	0

### Sheet: S8_PHASTER
Species	Accession code	Number of intact phage(s) found	Type of phage(s)
A. baumannii	GCA_001862775.1	0
	GCA_018069995.1	0
	GCA_021173655.1	1	PHAGE_Acinet_vB_AbaS_TRS1_NC_031098(6)
	GCA_009736385.1	2	PHAGE_Acinet_YMC11/11/R3177_NC_041866(26)
			PHAGE_Mannhe_vB_MhM_3927AP2_NC_028766(13)
	GCA_001704685.1	0
	GCA_020251365.1	1	PHAGE_Mannhe_vB_MhM_3927AP2_NC_028766(11)
	GCA_000581875.1	1	PHAGE_Salmon_SSU5_NC_018843(27)
	GCA_904890255.1	0
	GCA_001673825.1	1	PHAGE_Acinet_vB_AbaS_TRS1_NC_031098(7)
	GCA_019920745.1	0
A. lwoffii	GCA_900699155.1	3	PHAGE_Paenib_Tripp_NC_028930(3)
			PHAGE_Acinet_Bphi_B1251_NC_019541(4)
			PHAGE_Acinet_vB_AbaS_TRS1_NC_031098(13)
	GCA_000248355.2	2	PHAGE_Acinet_vB_AbaS_TRS1_NC_031098(12)
			PHAGE_Acinet_YMC11/11/R3177_NC_041866(4)
	GCA_002119785.3	5	PHAGE_Entero_mEp235_NC_019708(6)
			PHAGE_Psychr_Psymv2_NC_023734(11)
			PHAGE_Stx2_c_1717_NC_011357(3)
			PHAGE_Escher_PA28_NC_041935(3)
			PHAGE_Stx2_c_1717_NC_011357(4)
	GCA_013530545.1	2	PHAGE_Acinet_YMC11/11/R3177_NC_041866(13)
			PHAGE_Pseudo_phiCTX_NC_003278(14)
	GCA_006538585.1	2	PHAGE_Acinet_YMC11/11/R3177_NC_041866(4)
			PHAGE_Acinet_vB_AbaS_TRS1_NC_031098(12)
	GCA_009645785.1	1	PHAGE_Pelagi_HTVC010P_NC_020481(5)
	GCA_009730095.1	3	PHAGE_Acinet_vB_AbaS_TRS1_NC_031098(2)
			PHAGE_Stx2_c_Stx2a_F451_NC_049924(3)
			PHAGE_Stx2_II_NC_004914(2)
	GCA_000301755.1	2	PHAGE_Pseudo_Dobby_NC_048109(14)
			PHAGE_Entero_HK022_NC_002166(6)
	GCA_011058205.1	1	PHAGE_Acinet_YMC11/11/R3177_NC_041866(19)
	GCA_000836095.1	2	PHAGE_Acinet_Bphi_B1251_NC_019541(4)
			PHAGE_Acinet_vB_AbaS_TRS1_NC_031098(14)

### Sheet: S9_DefenseFinder
Defence System Type	Number of hits in A. baumannii genomes	Number of hits in A. lwoffii genomes
PsyrTA	4795	40
SspBCDE	2960	0
Gao_Qat	1985	2
RM__I	1262	58
RosmerTA	1046	14
RM__II	843	17
CAS_Class1--I-F	756	0
Gabija	526	5
RM__IV	408	51
Septu	404	9
CBASS_II	377	8
Shedu	311	5
BREX_I	261	8
AbiH	241	1
PARIS_I	225	0
Mokosh_I	219	5
DarTG	215	0
Retron_III	151	0
Lamassu-Fam	145	2
Zorya_I	135	0
CBASS_I	121	11
RM__IIG	121	5
RM__III	113	9
dGTPase	109	0
Retron_I_A	109	3
SEFIR	98	2
Druantia_III	88	1
Retron_VI	87	0
dCTPdeaminase	82	2
DRT_3	75	0
SoFic	60	0
PARIS_II_merge	56	0
Menshen	55	0
Abi2	51	24
Gao_Her_DUF	50	0
Gao_Ppl	45	0
Thoeris_II	38	0
AVAST_IV	37	2
PARIS_II	36	0
DRT_2	33	2
Dsr_II	31	0
Hachiman	29	0
Gao_Iet	26	0
AVAST_III	24	0
Olokun	21	2
Dsr_I	15	0
Kiwa	13	2
PrrC	13	2
Rst_HelicaseDUF2290	13	0
BstA	13	0
Retron_IV	12	0
CBASS_III	11	0
Lamassu	9	0
Rst_3HP	9	0
Gao_Ape	9	0
Bunzi	9	0
ShosTA	8	0
AVAST_II	8	0
Gao_RL	8	0
Gao_TerY	7	0
Rst_DprA-PPRT	5	0
Dnd_ABCDE	5	0
Thoeris_I	4	8
RexAB	4	0
Retron_I_C	4	6
Gao_Mza	3	1
Borvo	3	0
Dynamins	3	0
Dnd_ABCDEFGH	3	0
CAS_Class1--I	2	0
BREX_II	2	0
Retron_XII	2	0
Retron_VII_2	1	0
Shango	1	0
Lit	1	0
Retron_II	1	0
Gao_Hhe	1	0
AVAST_V	1	0
CAS_Class1--III-B	1	0
CAS_Cluster	1	0
BREX_IV	1	0
BREX	1	0
Uzume	1	0
Zorya_II	1	0
CAS_Class1-Subtype-I-F	0	5
Viperin	0	2
Zorya_TypeI	0	1

### Sheet: S10_typeIV_genes
Gene	Protein product	% of A. lwoffii	% of A. baumannii
comL	Pilus assembly complex	100	100
comM		100	100
comN		100	100
comO		100	100
comQ	Secretin	100	100
pilB	Pilin assembly ATPase	100	100
pilC	Assembly platform	100	100
pilD	Prepillin peptidase	100	100
pilF	Secretin stability	100	100
pilG	Twitching signal transduction	100	100
pilH		100	100
pilR		100	100
pilT	Retraction ATPase	100	100
pilU		100	100
pilS	Twitching signal transduction	61	100
pilI	Prepillin peptidase	21	100
comA	DNA transport protein	0	5
comE	Pilin	3	0

### Sheet: S13_Biofilm_genes
Gene	% A. baumannii sequences	% A. lwoffii sequences
pgaC	100	37
pgaA	100	0
pgaB	99	0
pgaD	99	0
csuC	90	0
csuB	89	0
csuA	89	0
blp	82	0
bap	1	0

### Sheet: S20_virulence_genes
Gene	% A. baumannii sequences	% A. lwoffii sequences
blc	100	89
gacA/S	100	100
wzb	100	92
gigA	100	100
ptk	100	95
bmfR	100	100
bmfS	100	100
smpA	100	100
galU	100	97
ABUW_2185	99	0
ABUW_2183	99	0
ABUW_2184	99	0
ABUW_2186	99	0
ABUW_2189	99	34
ABUW_2188	99	34
ABUW_2187	99	0
ompA	86	0
bauA	83	0
